# Systems-wide Analysis Revealed Shared and Unique Responses to Moderate and Acute High Temperatures in the Green Alga *Chlamydomonas reinhardtii*

**DOI:** 10.1101/2021.08.17.456552

**Authors:** Ningning Zhang, Erin M. Mattoon, Will McHargue, Benedikt Venn, David Zimmer, Kresti Pecani, Jooyeon Jeong, Cheyenne M. Anderson, Chen Chen, Jeffrey C. Berry, Ming Xia, Shin-Cheng Tzeng, Eric Becker, Leila Pazouki, Bradley Evans, Fred Cross, Jianlin Cheng, Kirk J. Czymmek, Michael Schroda, Timo Mühlhaus, Ru Zhang

**Affiliations:** Donald Danforth Plant Science Center, St. Louis, Missouri 63132, USA; Plant and Microbial Biosciences Program, Division of Biology and Biomedical Sciences, Washington University in Saint Louis, St. Louis, MO 63130, USA; TU Kaiserslautern, Kaiserslautern 67663, Germany; The Rockefeller University, New York, New York 10065, USA; University of Missouri-Columbia, Columbia, Missouri 65211, USA

## Abstract

Different intensities of high temperatures affect the growth of photosynthetic cells in nature. To elucidate the underlying mechanisms, we cultivated the unicellular green alga *Chlamydomonas reinhardtii* under highly controlled photobioreactor conditions and revealed systems-wide shared and unique responses to 24-hour moderate (35°C) and acute (40°C) high temperatures and subsequent recovery at 25°C. We identified previously overlooked unique elements in response to moderate high temperature. Heat at 35°C transiently arrested the cell cycle followed by partial synchronization, up-regulated transcripts/proteins involved in gluconeogenesis/glyoxylate-cycle for carbon uptake, promoted growth, and increased starch accumulation. Heat at 40°C arrested the cell cycle, inhibited growth, resulting in carbon uptake over usage and increased starch accumulation. Both high temperatures induced photoprotection, while 40°C decreased photosynthetic efficiency, distorted thylakoid/pyrenoid ultrastructure, and affected the carbon concentrating mechanism. We demonstrated increased transcript/protein correlation during both heat treatments, suggesting reduced post-transcriptional regulation during heat may help coordinate heat tolerance activities efficiently. During recovery after both heat treatments, transcripts/proteins related to DNA synthesis increased while those involved in photosynthetic light reactions decreased. We propose down-regulating photosynthetic light reactions during DNA replication benefits cell cycle resumption by reducing ROS production. Our results provide potential targets to increase thermotolerance in algae and crops.
