## supplementary_dataset_3_MapManenrichment for "Systems-wide Analysis Revealed Shared and Unique Responses to Moderate and Acute High Temperatures in the Green Alga *Chlamydomonas reinhardtii*"

### Sheet: 35C_Unique_Upregulated
MapMan Functional Enrichment of Genes Uniquely Upregulated in 35oC Treated Samples at Each Time Point
Columns C-P Show FDR adjusted p-values for each MapMan Term that was statistically significantly enriched (FDR < 0.01) in at least 1 time point
Colored cells: FDR < 0.01
Blank cells: no genes belonging to the given MapMan category were significantly differntially expressed at the given time point
RHT: reach high temperature; RCT: reach control temperature
Broad Category	MapMan Term	RHT	H_0.5h	H_1h	H_2h	H_4h	H_8h	H_16h	H_24h	RCT	R_2h	R_4h	R_8h	R_24h	R_48h
Amino Acid Metabolism	amino acid metabolism.degradation.branched chain group.shared	0.000108
	amino acid metabolism.synthesis.central amino acid metabolism.alanine.alanine-glyoxylate aminotransferase	0.001494
	DNA.synthesis/chromatin structure.histone.core.H2B						0.009491
	misc.cytochrome P450								0.00724
	mitochondrial electron transport / ATP synthesis.electron transfer flavoprotein	0.000228
	nucleotide metabolism.synthesis.purine										0.005505
	OPP.oxidative PP.6-phosphogluconate dehydrogenase						0.00126
Protein Modification	protein.postranslational modification	0.49821	0.061343		0.725683	0.620482	0.911329	0.001361	0.024398	0.019925	0	0.657609
	protein.postranslational modification.kinase	0.497651								0.004623	0.00232
RNA regulation	RNA.regulation of transcription.G2-like transcription factor family (GARP)								0.000267
	RNA.regulation of transcription.squamosa promoter binding protein family (SBP)										0.005505

### Sheet: 40C_Unique_Upregulated
MapMan Functional Enrichment of Genes Uniquely Upregulated in 40oC Treated Samples at Each Time Point
Columns C-P Show FDR adjusted p-values for each MapMan Term that was statistically significantly enriched (FDR < 0.01) in at least 1 time point
Colored cells: FDR < 0.01
Blank cells: no genes belonging to the given MapMan category were significantly differntially expressed at the given time point
RHT: reach high temperature; RCT: reach control temperature
Broad Category	MapMan Term	RHT	H_0.5h	H_1h	H_2h	H_4h	H_8h	H_16h	H_24h	RCT	R_2h	R_4h	R_8h	R_24h	R_48h
Amino Acid Metabolism	amino acid metabolism.degradation.branched chain group.shared		0.046457	0.380477	0.001777	0.001271	0.009668	0.03257	0.050046	0.076018	0.206062	0.366037
	amino acid metabolism.synthesis.central amino acid metabolism.alanine.alanine-glyoxylate aminotransferase		0.077904	0.069831	0.004995	0.051488	0.2417	0.437892	0.515025	0.438926	0.751104	0.8777
	amino acid metabolism.synthesis.histidine									0.009646	0.137259	0.112116	0.005769
	biodegradation of xenobiotics							0.3517	0.6665	0.787832	0.923984	0.948841	0.008157
	cell.vesicle transport		0.651968	0.999983				0.999393	0.997912	0.445402	0.137259	0.006188	0.376611
DNA synthesis/repair	DNA.repair		0.488776	0.638003	0.031687	0.007171	0.102274	0.194377	0.199624	0.999792	0.539363	0.239491	0.999964
	DNA.synthesis/chromatin structure.histone			0.999983			0.977458	0.992983	0.795037	0.670962	0.85347	0.616005	1.7e-05	7e-06
	DNA.synthesis/chromatin structure.histone.core.H2A							0.831756	0.515025	0.438926	0.715864	0.924473	0.004174	0.003288
	DNA.synthesis/chromatin structure.histone.core.H2B								0.568087	0.488989	0.878339	0.910552	0.004174	0.000843
	hormone metabolism.auxin.signal transduction		0.635451	0.647022	0.208831	0.067314	0.143458	0.000119	0.013295		0.137259	0.027613
	major CHO metabolism.synthesis.starch.starch synthase		0.480729	0.002706	0.004995	0.257668	0.400998	0.630134	0.432516		0.914899
Protein Processing	protein.co-chaperones	0	0.001089	0	0.000535	0.051488	0.296873	0.124128	0.733255	0.488989	0.800905	0.388641	0.939178
	protein.degradation	0.602332	0.125056	0.638003	0.220497	0.693235	0.847918	0.395869	0.171189	0.131036	0.137259	0.006188	0.320549	0.20541
	protein.degradation.autophagy		0.465258	0.427753	0.020302	0.226613	0.343832	0.012042	8e-05	2e-06	0.137259	0.006188	0.001836
	protein.degradation.ubiquitin.E3.RING		0.730862	0.537639	0.995674	0.867746	0.977458	0.794554	0.10514	0.009191	0.137259	0.047227	0.041368
	protein.folding	2.6e-05	0.046227	0.004654	0.019116		0.296873	0.53204	0.997912		0.999942	0.993773
	protein.folding.chaperones and co-chaperones.co-chaperones	0	3e-06	0	0.001416		0.732511	0.352171	0.841632		0.877587	0.948841	0.809567
	protein.folding.chaperones and co-chaperones.HSP60s	0.00188	0.299419	0.098125	0.353811							0.321239
	protein.folding.chaperones and co-chaperones.HSP70s	0.079074	6.7e-05	9.3e-05							0.88137	0.65472	0.616994
	protein.folding.chaperones and co-chaperones.HSP90s		0.077904	0.007776				0.124128
	protein.folding.chaperones and co-chaperones.small HSPs	0.007212	0	0.0006						0.529358	0.855098	0.948841
	protein.folding.immunophilins (IMM).FKBPs		0.1734	0.010958	0.006779	0.297044	0.248528	0.579063	0.997912			1
	protein.synthesis.ribosome biogenesis									0.677143	0.41846	0.704786	0.008157
	protein.synthesis.ribosome biogenesis.export from nucleus							0.728002	0.817345	0.466096	0.683351	0.8777	0.008157
	protein.synthesis.ribosome biogenesis.pre-rRNA processing and modifications.misc									0.583762		0.8777	0.000112
Carbon Fixation	PS.calvin cycle.rubisco interacting	0.00909	0.066396	0.001376	0.271688
	PS.carbon concentrating mechanism.algal	0.247176	0.195363	0.033953	0.000535	0.001271	0.143458	0.03257	0.166984	0.594795	0.545667	0.924473
RNA regulation	RNA.regulation of transcription.chromatin remodeling factors		0.480729	0.651104	0.954152	0.670224	0.977458	0.999393	0.999953	0.849977	0.249306	0.001932	0.986291
	RNA.regulation of transcription.SNF7							0.437892	0.171189	0.221912	0.474282	0.197346	0.007446
	RNA.transcription		0.926684	0.999983	0.830381			0.999393	0.999953	0.977033	0.206062	0.006188	0.041368
Heat Stress	stress.abiotic.heat	0	0	0	0.634285	0.882535		0.855309	0.997912	0.710688	0.219369	0.30515	0.643436

### Sheet: Overlapping_Upregulated
MapMan Functional Enrichment of Genes Upregulated in Both Treatment Groups at Each Time Point
Columns C-P Show FDR adjusted p-values for each MapMan Term that was statistically significantly enriched (FDR < 0.01) in at least 1 time point
Colored cells: FDR < 0.01
Blank cells: no genes belonging to the given MapMan category were significantly differntially expressed at the given time point
RHT: reach high temperature; RCT: reach control temperature
Broad Category	MapMan Term	RHT	H_0.5h	H_1h	H_2h	H_4h	H_8h	H_16h	H_24h	RCT	R_2h	R_4h	R_8h	R_24h	R_48h
	amino acid metabolism.degradation.aromatic aa.tyrosine	0.001607
	cell.division										0	0
	cell.motility.eukaryotes.basal bodies										0.246335	0
	cell.organisation										0.000592	0
	cell.organisation.cytoskeleton.mikrotubuli										0.146703	0.003758
DNA synthesis/repair	DNA.repair										0.00022	0.019189
	DNA.synthesis/chromatin structure										0	0
	DNA.synthesis/chromatin structure.histone										0.979149	0.118132	0.002814
	DNA.unspecified										5e-06	1e-06
	lipid metabolism.lipid degradation.beta-oxidation.acyl CoA DH	0.001607
	minor CHO metabolism.others	0.529769	0.421377								0.000461	0.038703
	misc.misc2						0.002113	0.042714			0.783634	0.999779
	misc.rhodanese		0.023509	0.000752	0.004667					0.125072
	misc.UDP glucosyl and glucoronyl transferases										0.001945	0.07035
Protein folding/degradation	protein.co-chaperones	0.015323	1.1e-05								0.878667	0.999779
	protein.degradation.ubiquitin.E2										0.001319	0.191315
	protein.degradation.ubiquitin.proteasom										0	2.5e-05
	protein.degradation.ubiquitin.ubiquitin										0.002019	0.314226
	protein.folding	0.154349	0.000409								0.175482	0.910872
	protein.folding.chaperones and co-chaperones.co-chaperones	0.074551	8.5e-05
	protein.folding.chaperones and co-chaperones.HSP70s	0.001607
	protein.folding.chaperones and co-chaperones.HSP90s	0.001607
	protein.folding.immunophilins (IMM).FKBPs			0.009467							0.999996
	protein.synthesis.ribosome biogenesis.pre-rRNA processing and modifications.misc										0.00022	0.003327
	protein.targeting.secretory pathway.unspecified										0.175482	0.000498
	PS.lightreaction.photosystem II.LHC-II				0.003137	0.002144
	redox.thioredoxin	0.180998	0.006856							0.181781	0.456416	0.999779
	redox.thioredoxin.PDIL	0.015323	0.00292								0.562244
RNA regulation	RNA.regulation of transcription.heat-shock transcription factor family (HSF)	0.001607
	RNA.regulation of transcription.high mobility group family (HMG)										0.00569	0.028577
	RNA.transcription										0.000964	0.079327
	secondary metabolism.phenylpropanoids.lignin biosynthesis.CAD								7.8e-05
	signalling.G-proteins										0.000653	0.04875
Heat Stress	stress.abiotic.heat	2e-06									0.999996	0.999779

### Sheet: 35C_Unique_Downregulated
MapMan Functional Enrichment of Genes Uniquely Downregulated in 35C Treated Samples at Each Time Point
Columns C-P Show FDR adjusted p-values for each MapMan Term that was statistically significantly enriched (FDR < 0.01) in at least 1 time point
Colored cells: FDR < 0.01
Blank cells: no genes belonging to the given MapMan category were significantly differntially expressed at the given time point
RHT: reach high temperature; RCT: reach control temperature
Broad Category	MapMan Term	RHT	H_0.5h	H_1h	H_2h	H_4h	H_8h	H_16h	H_24h	RCT	R_2h	R_4h	R_8h	R_24h	R_48h
	biodegradation of xenobiotics					0.409562		0.006805	0.042436
Cell motility/division	cell.division	0.111675	0.001813	0.013734	0.049281	0.013217			0.089752	0.356355
	cell.motility.eukaryotes.axonemal dyneins.inner arm				0.079314	0.00975
	cell.motility.eukaryotes.axonemal dyneins.inner arm.monomeric species				0.523807	0
	cell.motility.eukaryotes.basal bodies		0.056277	0.018734	0.003156	0.185125
	cell.motility.eukaryotes.deflagellation			0.03032	0.006664
	cell.motility.eukaryotes.flagellar associated proteins				0.000775	0.014142	0.025713			0.342602
	cell.motility.eukaryotes.intraflagellar transport.IFT particle protein.complex A				8.1e-05
	cell.motility.eukaryotes.intraflagellar transport.IFT particle protein.complex B				1e-06
	cell.motility.eukaryotes.radial spoke.stalk				0.020665	0.337748	0.009525
	cell.organisation		0.126766	0.000868	0.000249	0.013217	0.044201			0.356355
DNA synthesis/repair	DNA.repair	0.502089	0.47186	0.001877	0.024909	0.306543			0.320624	0.366877
	DNA.synthesis/chromatin structure	0	0.018561	1.8e-05	0.000775	1e-06			0	0.008167
	major CHO metabolism.synthesis.starch.starch synthase										0.001356
Protein processing	protein.degradation.ubiquitin.proteasom		0.108693	0	0	0.311877
	protein.folding		0.002232	0.001023	0.136412
	protein.folding.chaperones and co-chaperones.HSP60s		2.6e-05	0	0.020665
	protein.synthesis.release							0.002785
	protein.synthesis.ribosome biogenesis.pre-rRNA processing and modifications.DExD-box helicases	0.001023
	PS.carbon concentrating mechanism.algal										0.000323	0.000274
RNA regulation	RNA.regulation of transcription.MYB domain transcription factor family				0.523807		0.05969		0.005474	0.28732
	RNA.regulation of transcription.polycomb group (PcG)	0.003118			0.001007
	S-assimilation.APS				0.523807	0.314982	0.05969	0.008919	0.061272	0.313014
	signalling.receptor kinases.leucine rich repeat VII				0.003156	0.060696

### Sheet: 40C_Unique_Downregulated
MapMan Functional Enrichment of Genes Uniquely Downregulated in 40C Treated Samples at Each Time Point
Columns C-P Show FDR adjusted p-values for each MapMan Term that was statistically significantly enriched (FDR < 0.01) in at least 1 time point
Colored cells: FDR < 0.01
Blank cells: no genes belonging to the given MapMan category were significantly differntially expressed at the given time point
RHT: reach high temperature; RCT: reach control temperature
Broad Category	MapMan Term	RHT	H_0.5h	H_1h	H_2h	H_4h	H_8h	H_16h	H_24h	RCT	R_2h	R_4h	R_8h	R_24h	R_48h
Amino Acid Metabolism	amino acid metabolism.degradation.branched chain group.valine		0.063552	0.014138	0.006792
	amino acid metabolism.synthesis.aspartate family.asparagine.asparagine synthetase		0.063552	0.014138	0.006792	0.005433
	amino acid metabolism.synthesis.aspartate family.methionine		0.135397			0.006616	0.007598	0.124558	0.179358
	amino acid metabolism.synthesis.central amino acid metabolism.aspartate.aspartate aminotransferase		0.001447	0.014138	0.006596			0.050369
	amino acid metabolism.synthesis.glutamate family.arginine		0.00954	0.137109	0.078054
	biodegradation of xenobiotics	0.276491	0.14397	0.168063					0.22742	0.113126	0.297162	0.001055
	cell wall.cell wall proteins.proline rich proteins		0.068599	0.054478				0.006257	0.000399	0.003074		0.000351
Cell motility/division	cell.division	0.911436	1	0.98798	0.544995	0.725064	0.079575	0.006653	0.83476	0.900788	0.992204
	cell.motility.eukaryotes.axonemal dyneins.inner arm							0	0		0
	cell.motility.eukaryotes.axonemal dyneins.inner arm.monomeric species						0.000223	0	0		3.8e-05
	cell.motility.eukaryotes.axonemal dyneins.outer arm					0.015289	0.000326	0	0		0
	cell.motility.eukaryotes.basal bodies		0.950398	0.727489	0.573043	0.47777	0.034441	0.00091	0.022845	0.288188	0.652005
	cell.motility.eukaryotes.central pair.C1a							0.024705	0.003202		0.109137
	cell.motility.eukaryotes.flagellar associated proteins	0.968166	0.926278	0.466168	0.64879	0.055594	0.015245	0	0	0.498372	0	0.050439	0.094256
	cell.motility.eukaryotes.flagellar membrane proteins		0.54049	0.218716				0.00091	0.009789	0.342734	0.152951
	cell.motility.eukaryotes.intraflagellar transport.IFT motor protein.cytoplasmic dynein 1b subunits							0.00091	0.000999		0.000666
	cell.motility.eukaryotes.intraflagellar transport.IFT motor protein.kinesin-2 subunits						0.000326	0.00091	0.000999
	cell.motility.eukaryotes.intraflagellar transport.IFT particle protein.complex A		0.057901				0.067059	1e-06	1e-06	0.232506	0.000858
	cell.motility.eukaryotes.intraflagellar transport.IFT particle protein.complex B							0	0		0
	cell.motility.eukaryotes.radial spoke.head							0.002756	0.003202
	cell.motility.eukaryotes.radial spoke.stalk					0.153143		0	0		7e-06
	cell.organisation	0.989667	0.54049	0.890229	0.838053	0.390168	0.000312	0	0.000667	0.598027	0.632079	0.667203
	Co-factor and vitamine metabolism.pantothenate.pantothenate kinase (PANK)										0.007206
	Co-factor and vitamine metabolism.riboflavin.riboflavin synthase					0.005433				0.035889
	DNA.synthesis/chromatin structure	0.999881	1	0.98798	0.59608	1	0	0.00091	0.999993	0.955455	0.999669	0.980048
	fermentation			0.000279	0.024262			0.035299			0.024413			0
Lipid Metabolism	lipid metabolism.FA synthesis and FA elongation.acetyl CoA carboxylation											5.4e-05
	lipid metabolism.FA synthesis and FA elongation.ketoacyl ACP synthase		0.14397									0.00416
	lipid metabolism.FA synthesis and FA elongation.pyruvate DH									0.060337		5.4e-05
	major CHO metabolism.degradation.sucrose.invertases		0.098949	0.026595	0.000923			0.021035	0.026168		0.017384
Mitochondria	mitochondrial electron transport / ATP synthesis.cytochrome c oxidase	0.344197	0	3.6e-05	0.128621					0.598027
	mitochondrial electron transport / ATP synthesis.F1-ATPase		0	0	0			0.472015	0.557984
Nucleotide metobolism	nucleotide metabolism.deoxynucleotide metabolism						0.005905	0.009044
	nucleotide metabolism.phosphotransfer and pyrophosphatases.nucleoside diphosphate kinase		0.14397					0.035299	0.003202		0.024413
	nucleotide metabolism.synthesis.pyrimidine.carbamoyl phosphate synthetase		0.063552	0.014138	0.006792	0.005433
Protein processing	protein.aa activation.glutamine-tRNA ligase				0.006792
	protein.synthesis.initiation	0.968166	0.001723	0.175753	0.006594	0	0.194844	0.689882	0.430144	0.962828
	protein.synthesis.ribosomal protein.prokaryotic.chloroplast.30S subunit.S30A			0.014138							0.007206	0.001055	0.000176
	protein.synthesis.ribosomal protein.prokaryotic.non-organellar.50S subunit		0.591598				0.026011	0.055759	0	0	0
	protein.synthesis.ribosome biogenesis.pre-rRNA processing and modifications.snoRNPs					0.141584	0.000312	0.001133	0.000144
	protein.targeting.mitochondria	0.729497	3e-06	0.025984	0.000664	0.000769
Photosynthesis	PS.carbon concentrating mechanism	0.470263	0.859454	0.59865		0.153143		0.018947	0.000241	0.000556	0.258053	0.006022
	PS.lightreaction.ATP synthase										0.002164
	PS.lightreaction.cytochrome b6/f									0.09521	0.024413	0.00017
	PS.lightreaction.hydrogenase.FeFe-hydrogenase			0.001007	0.034353			0.050369			0.03619			0
	PS.lightreaction.photosystem I.LHC-I									0.182275	0.197855	0
	PS.lightreaction.photosystem I.PSI polypeptide subunits										0	0
	PS.lightreaction.photosystem II.biogenesis		0.902472							0.224174	0.002868
	PS.lightreaction.photosystem II.LHC-II		0.769166							0.537991	0.003392	0.000985	1e-06
	PS.lightreaction.photosystem II.PSII polypeptide subunits		0.880366							0.385939	0	0.002257
	PS.lightreaction.unspecified		0.556509			0.310271				0.634122	0.064386	0.000563	0.048847
	redox.misc	0.523478	0.576833	0.40858						0.55042	0.024413			1e-06
	RNA.processing	0.907243	0.004281	0.015733	0.000923	0.009728	0.901642	0.927	0.953592	0.224174
	signalling.14-3-3 proteins				0.006792	0.005433
	signalling.phosphinositides.phosphatidylinositol-4-phosphate 5-kinase							0.270784	0.339656	0.385939	0.007206
TCA cycle	TCA / organic transformation.other organic acid transformations.IDH				0.006792
	TCA / organic transformation.TCA.2-oxoglutarate dehydrogenase		0.063552	0.014138	0.006792		0.005905	0.009044	0.0107
	TCA / organic transformation.TCA.IDH				0.006792
	TCA / organic transformation.TCA.pyruvate DH.E1		0.202254									0.006022
	TCA / organic transformation.TCA.succinate dehydrogenase		0.026414	0.002752	0.000923
	TCA / organic transformation.TCA.succinyl-CoA ligase			0.014138	0.006792
Tetrapyrrole synthesis	tetrapyrrole synthesis.ALA dehydratase											0.002257
	tetrapyrrole synthesis.magnesium-protoporphyrin IX monomethyl ester (oxidative) cyclase										0.007206
	tetrapyrrole synthesis.uroporphyrinogen decarboxylase		0.026414									0.002257
Transport	transport.metabolite transporters at the mitochondrial membrane	0.206778	0	0.015614	1.4e-05	0.004831	0.102239	0.526421	0.643454	0.020309	0.187174
	transport.p- and v-ATPases	0.403237	0.202254		0.157291	0.001992	0.419698			0.113126
	transport.p- and v-ATPases.H+-transporting two-sector ATPase		0.645416		0.162863	0.000769

### Sheet: Overlapping_Downregulated
MapMan Functional Enrichment of Genes Downgregulated in Both Treatment Groups at Each Time Point
Columns C-P Show FDR adjusted p-values for each MapMan Term that was statistically significantly enriched (FDR < 0.01) in at least 1 time point
Colored cells: FDR < 0.01
Blank cells: no genes belonging to the given MapMan category were significantly differntially expressed at the given time point
RHT: reach high temperature; RCT: reach control temperature
Broad Category	MapMan Term	RHT	H_0.5h	H_1h	H_2h	H_4h	H_8h	H_16h	H_24h	RCT	R_2h	R_4h	R_8h	R_24h	R_48h
	biodegradation of xenobiotics		0.447071	0.282514	0.017525	0.146577	0.000383				0.021417
Cell Motility/Division	cell.cycle	0.426633	0.029332	0.009755	0.017525	0.223872	0.26197		0.208338	0.362035
	cell.division	0.01755	2e-06	9e-06	0.000168	0.003163	0.021743		0.000639	0.000173
	cell.motility.eukaryotes.axonemal dyneins.inner arm					0.001429	8e-06
	cell.motility.eukaryotes.axonemal dyneins.inner arm.monomeric species						0.009909
	cell.motility.eukaryotes.axonemal dyneins.outer arm					0.000278	8e-06
	cell.motility.eukaryotes.basal bodies		0.349827	0.15877	0.004513	0	0.000383		0.017375	9.5e-05
	cell.motility.eukaryotes.central pair.C1a						0.004346
	cell.motility.eukaryotes.central pair.C1b						0.005862
	cell.motility.eukaryotes.flagellar associated proteins	0.588581	0.610754	0.697217	0.760909	0.004337	0.002293	0.0835	0.208338	0.695632	0.423589	0.213644
	cell.motility.eukaryotes.flagellar membrane proteins				0.253088	0.040805	0.066324				0.008484
	cell.motility.eukaryotes.intraflagellar transport.IFT motor protein.cytoplasmic dynein 1b subunits						0.000103
	cell.motility.eukaryotes.intraflagellar transport.IFT particle protein.complex A					0.001186	0.000103
	cell.motility.eukaryotes.intraflagellar transport.IFT particle protein.complex B					0	0
	cell.motility.eukaryotes.radial spoke.head					0.002102	0.009423
	cell.motility.eukaryotes.radial spoke.stalk					0.000278	1e-05
	cell.organisation	1	0.029332	0.004839	0.020917	4.4e-05	0.009423		0.001397	0.000789	0.452012
	cell.organisation.cytoskeleton.mikrotubuli		0.468412	0.118277	0.229904	0.001256			0.07938	0.464328
	DNA.synthesis/chromatin structure	0.001819	0	0	0	1e-06	0.867994		8e-06	0
	fermentation											0.000687	0
Lipid Metabolism	lipid metabolism.FA synthesis and FA elongation.acetyl CoA carboxylation										6e-06
	lipid metabolism.FA synthesis and FA elongation.ketoacyl ACP synthase										0.001352
	lipid metabolism.FA synthesis and FA elongation.pyruvate DH										6e-06
	major CHO metabolism.synthesis.starch.starch synthase										0.000787
	minor CHO metabolism.others	0.022478	0.210326	0.004532	0.000468	0.688908				0.996822
	misc.O-methyl transferases	0.148816	0.00419	0.031982	0.019932
Nucleotide Metabolism	nucleotide metabolism.deoxynucleotide metabolism		0.014758	0.019702	0.016236	0.006947			0.001397	0.018218
	nucleotide metabolism.deoxynucleotide metabolism.ribonucleoside-diphosphate reductase	0.012659	0.029332	0.004532	0.029496	0.017656				0.038403
	nucleotide metabolism.phosphotransfer and pyrophosphatases.nucleoside diphosphate kinase					0.002102	0.009423
Protein Processing	protein.degradation.ubiquitin.proteasom	0.789903	0.830268	0.544171	0.005405
	protein.folding.immunophilins (IMM).FKBPs		0.160171	0.477496	0.176375	0.52677					0.005415
	protein.synthesis.initiation	0.014516	0.001119	2e-06	0	0.286778
	protein.synthesis.ribosomal protein.prokaryotic.non-organellar.50S subunit					0	6.1e-05	1e-05
	protein.synthesis.ribosomal RNA	0.004938	0.014758	0.019702	0.016236	0.006947
	protein.synthesis.ribosome biogenesis	0.00373	0.032766	0.025672	0.034657	0.362369
	protein.synthesis.ribosome biogenesis.BRIX	0.000399	0.00419	0.005817	0.004157	0.125634
	protein.synthesis.ribosome biogenesis.export from nucleus	6e-05	0.001503	0.003779	0.00128	0.014803
	protein.synthesis.ribosome biogenesis.pre-rRNA processing and modifications.DExD-box helicases	0.002833	0.020488	0.010014	0.005405	0.381479
	protein.synthesis.ribosome biogenesis.pre-rRNA processing and modifications.methylotransferases	8.9e-05	0.038736	0.072161	0.038003	0.10802
	protein.synthesis.ribosome biogenesis.pre-rRNA processing and modifications.misc	1e-05	0.014758	0.004532	0.016236	0.223872
	protein.synthesis.ribosome biogenesis.pre-rRNA processing and modifications.snoRNPs	0	0	0	1e-06	0.001091
	protein.synthesis.ribosome biogenesis.pre-rRNA processing and modifications.WD-repeat proteins	0.00015	0.014758	0.004532	0.000231
	protein.targeting.nucleus	0.166768	0.009111	0.005268	0.000468	0.541408				0.046024
Photosynthesis	PS.calvin cycle.aldolase										0.001352
	PS.calvin cycle.rubisco interacting										0.008484
	PS.carbon concentrating mechanism		0.445198	0.578265	0.100702	0.000714	1e-05		0.152356		0.007394
	PS.lightreaction.hydrogenase.FeFe-hydrogenase											0.000687	0
	PS.lightreaction.photosystem I.LHC-I										0
	PS.lightreaction.photosystem II.LHC-II										0.001725	2.8e-05	0.000587
	redox.misc	0.248523	0.063539	0.299628			0.158013	0.001645	0.07938			0.000687	1.1e-05
RNA regultion	RNA.processing	0.00802	0.2762	0.199136	0.221874	0.875627	0.898632		0.676463	0.829879
	RNA.processing.ribonucleases	0.003654	0.006401	0.013974	0.038003	0.318481				0.748126
	RNA.processing.RNA helicase	0	0.00419	0.000414	0.011177	0.004987	0.109802	0.0835	0.11204	0.816488
	RNA.regulation of transcription.E2F/DP transcription factor family	0.01755	0.006401
	RNA.regulation of transcription.high mobility group family (HMG)		0.006401	0.009399	0.005885
	RNA.regulation of transcription.unclassified	0.248523	0.596034	0.672979	0.246162	0.381479	0.54538			0.912671	0.004295	0.213644
	RNA.RNA binding	2.5e-05	0.000577	0.000459	0.00128	0.218102		0.0835		0.816488
	signalling.light									0.387259	0.007394
TCA cycle	TCA / organic transformation.carbonic anhydrases										0.007394
	TCA / organic transformation.TCA.pyruvate DH.E1										0.001899
Tetrapyrrole synthesis	tetrapyrrole synthesis.ALA dehydratase										6e-06
	tetrapyrrole synthesis.glu-tRNA synthetase									0.046024	0.000421
	tetrapyrrole synthesis.magnesium chelatase									0.078764	5.2e-05
	tetrapyrrole synthesis.regulation										0.000357
	tetrapyrrole synthesis.uroporphyrinogen decarboxylase									0.038403	6e-06
